# Profiling of the *Helicobacter pylori* redox switch HP1021 regulon using a multi-omics approach

**DOI:** 10.1101/2023.06.19.544759

**Authors:** Mateusz Noszka, Agnieszka Strzałka, Jakub Muraszko, Rafał Kolenda, Chen Meng, Christina Ludwig, Kerstin Stingl, Anna Zawilak-Pawlik

**Affiliations:** Department of Microbiology, Hirszfeld Institute of Immunology and Experimental Therapy, Polish Academy of Sciences, 53-114 Wrocław, Poland; Department of Molecular Microbiology, Faculty of Biotechnology, University of Wrocław, 50-383 Wrocław, Poland; Department of Biochemistry and Molecular Biology Wrocław University of Environmental and Life Sciences, 50-375 Wrocław, Poland; Quadram Institute Biosciences, Norwich Research Park, NR4 7UQ Norwich, United Kingdom; Bavarian Center for Biomolecular Mass Spectrometry (BayBioMS), Technical University of Munich (TUM), 85354 Freising, Germany; Department of Biological Safety, National Reference Laboratory for Campylobacter, German Federal Institute for Risk Assessment, 12277 Berlin, Germany

## Abstract

The gastric human pathogen *Helicobacter pylori* has developed mechanisms to combat stress factors, including reactive oxygen species (ROS), which are present in the stomach’s harsh environment. Here, we present a comprehensive study on the redox switch protein HP1021 regulon combining transcriptomic, proteomic and DNA-protein interactions analyses. Our results indicated that HP1021 decides about *H. pylori* response to oxidative stress. HP1021 regulon included 498 genes, of which 411 responded to oxidative stress. HP1021 controlled typical ROS response pathways (*katA*, *rocF*) and less canonical ones, particularly DNA uptake and central carbohydrate metabolism. We identified HP1021 as the first molecular regulator of competence in *H. pylori*, as HP1021-dependent repression of the *comB* DNA uptake genes was relieved under oxidative conditions, increasing natural competence. Furthermore, HP1021 controlled glucose consumption by directly regulating the *gluP* transporter and had an important impact on maintaining the energetic balance in the cell.
