## Supplementary Table S1 for "Profiling of the *Helicobacter pylori* redox switch HP1021 regulon using a multi-omics approach"

### Sheet: ChIP-seq
Table S1. Identification of HP1021 binding sites on H. pylori N6 genome by ChIP-seq. Chromosome position defined according to H. pylori 26695 strain (NC_000915.1 ).
ChIP binding start position (bp)	ChIP binding end position (bp)	width of the binding site (bp)	the main peak of the binding site (bp) on the chromosome	method	edgeR FDR	MACS3 FDR
1155	2559	1405	1714	MACS3	NA	0.00103203
4489	4687	199	4604	edgeR and MACS3	2.52673e-06	NA
5875	6007	133	5924	edgeR and MACS3	7.36595e-05	NA
6910	7833	924	7444	MACS3	NA	0.00207649
13432	13894	463	13481	edgeR and MACS3	6.18316e-08	NA
25180	25543	364	25328	edgeR and MACS3	6.00408e-07	NA
37357	37819	463	37406	edgeR and MACS3	7.37456e-08	NA
61150	61810	661	61595	edgeR and MACS3	3.1777e-07	NA
77443	78767	1325	78054	MACS3	NA	0.000785133
94200	95469	1270	95229	MACS3	NA	0.00184491
96790	97186	397	97136	edgeR and MACS3	6.12779e-08	NA
101776	103405	1630	103024	MACS3	NA	0.00100633
139817	141666	1850	141306	MACS3	NA	0.000912051
146092	146356	265	146174	edgeR and MACS3	2.70905e-07	NA
189058	189355	298	189173	edgeR and MACS3	6.12779e-08	NA
195163	195526	364	195212	edgeR and MACS3	8.3947e-07	NA
240076	240208	133	240125	edgeR and MACS3	6.12779e-08	NA
297496	297925	430	297677	edgeR and MACS3	8.03455e-08	NA
314302	316202	1901	315634	MACS3	NA	0.000512547
334357	334720	364	334406	edgeR and MACS3	0.000101552	NA
369778	370352	575	369982	MACS3	NA	0.0017516
374528	376534	2007	374988	MACS3	NA	0.0017716
383735	384582	848	384189	MACS3	NA	0.00102938
404370	404942	573	404658	MACS3	NA	0.00119969
411082	411379	298	411329	edgeR and MACS3	2.22124e-07	NA
421232	422134	903	421614	MACS3	NA	0.000438579
424513	424909	397	424628	edgeR and MACS3	4.81126e-07	NA
427516	427846	331	427664	edgeR and MACS3	2.22124e-07	NA
445210	448591	3382	447517	MACS3	NA	0.000939205
456226	456589	364	456374	edgeR	0.022608	NA
504402	505325	924	504949	MACS3	NA	0.000573158
582187	583260	1074	582656	MACS3	NA	0.0012854
594162	596061	1900	595589	MACS3	NA	0.00139518
666733	666964	232	666815	edgeR and MACS3	2.70905e-07	NA
670662	671172	511	670948	MACS3	NA	0.00191921
708742	709006	265	708857	edgeR and MACS3	4.55278e-07	NA
710072	710729	658	710434	MACS3	NA	0.00104235
721381	721678	298	721496	edgeR and MACS3	8.03455e-08	NA
732469	732964	496	732683	edgeR and MACS3	6.1245e-08	NA
745438	745768	331	745553	edgeR and MACS3	1.30711e-07	NA
756130	756262	133	756212	edgeR and MACS3	0.00280191	NA
757417	757780	364	757664	edgeR and MACS3	1.45715e-06	NA
762763	762961	199	762812	edgeR and MACS3	3.1777e-07	NA
763918	764215	298	764165	edgeR and MACS3	7.37456e-08	NA
778768	778900	133	778850	edgeR	0.0222171	NA
780286	780682	397	780632	edgeR and MACS3	0.0161198	NA
817444	817840	397	817757	edgeR and MACS3	2.95715e-06	NA
836151	836988	838	836630	MACS3	NA	0.000916179
860113	860410	298	860162	edgeR and MACS3	1.20682e-05	NA
865195	865624	430	865310	edgeR and MACS3	3.43527e-06	NA
922356	923592	1237	923425	MACS3	NA	0.00217206
924267	927147	2881	927006	MACS3	NA	0.00226957
938026	938521	496	938471	edgeR and MACS3	6.12779e-08	NA
955649	956127	479	955977	MACS3	NA	0.00167165
964096	964525	430	964277	edgeR and MACS3	6.12779e-08	NA
970960	971191	232	971075	edgeR and MACS3	3.1777e-07	NA
988252	988384	133	988301	edgeR and MACS3	4.81126e-07	NA
996502	996865	364	996815	edgeR	0.0336038	NA
997921	998284	364	997970	edgeR and MACS3	0.000479028	NA
1005081	1005779	699	1005592	MACS3	NA	0.0011912
1006261	1006791	531	1006450	MACS3	NA	0.00121932
1008002	1008939	938	1008681	MACS3	NA	0.00112501
1052899	1053262	364	1053014	edgeR and MACS3	2.52673e-06	NA
1072369	1072501	133	1072418	edgeR	3.58252e-06	NA
1080979	1081924	946	1081321	MACS3	NA	0.000543027
1084788	1085937	1150	1085230	MACS3	NA	0.00111589
1103092	1103257	166	1103141	edgeR and MACS3	5.15783e-07	NA
1136521	1136851	331	1136801	edgeR and MACS3	0.000696737	NA
1153214	1154003	790	1153692	MACS3	NA	0.00143685
1197271	1200218	2948	1199764	MACS3	NA	0.00116073
1207576	1208149	574	1207903	MACS3	NA	0.000452497
1209616	1210012	397	1209731	edgeR and MACS3	0.00158343	NA
1212535	1213696	1162	1213083	MACS3	NA	0.00122103
1235818	1237358	1541	1236404	MACS3	NA	0.000986544
1241560	1242055	496	1241906	edgeR and MACS3	6.12779e-08	NA
1242790	1243916	1127	1243218	MACS3	NA	0.000573842
1245289	1245454	166	1245404	edgeR and MACS3	2.00168e-06	NA
1255453	1255717	265	1255502	edgeR and MACS3	2.95715e-06	NA
1262908	1263586	679	1263420	MACS3	NA	0.00231187
1277131	1282630	5500	1282204	MACS3	NA	0.000876117
1287815	1288400	586	1288082	MACS3	NA	0.00137716
1291902	1292581	680	1292277	MACS3	NA	0.00138591
1351252	1351681	430	1351598	edgeR and MACS3	2.22124e-07	NA
1363990	1364353	364	1364303	edgeR and MACS3	2.52673e-06	NA
1365343	1365838	496	1365623	edgeR and MACS3	6.1245e-08	NA
1451836	1452265	430	1452083	edgeR and MACS3	0.000180344	NA
1456423	1456588	166	1456538	edgeR and MACS3	0.00663561	NA
1459756	1460119	364	1459937	edgeR and MACS3	6.12779e-08	NA
1461472	1461571	100	1461521	edgeR and MACS3	1.38035e-07	NA
1473599	1474487	889	1474281	MACS3	NA	0.0020794
1474755	1475561	807	1475011	MACS3	NA	0.00214445
1475844	1476963	1120	1476498	MACS3	NA	0.00204145
1502689	1502920	232	1502870	edgeR and MACS3	0.0146597	NA
1511599	1511962	364	1511912	edgeR and MACS3	0.0105854	NA
1521523	1522216	694	1521806	MACS3	NA	0.00184147
1573078	1573276	199	1573127	edgeR and MACS3	4.98173e-07	NA
1605494	1606283	790	1605946	MACS3	NA	0.00192333
1607087	1607924	838	1607520	MACS3	NA	0.000675001
1645183	1645546	364	1645397	edgeR and MACS3	4.60836e-05	NA
1665755	1667548	1794	1665980	MACS3	NA	0.00207383
