## Supplementary Table S3 for "Profiling of the *Helicobacter pylori* redox switch HP1021 regulon using a multi-omics approach"

### Sheet: Legend
Table S3. Comprehensive ChIP-seq, RNA-seq and MS data results for genes of selected processes or pathways in H. pylori N6. Genes annotation according to H. pylori 26695 strain (NC_000915.1). ComB uptake system according to Fisher et al., 2020. The glucose metabolism pathway is based on the KEGG database, Kather at al. 2000, Corthe ́ sy-Theulaz et al. 1997 and Steiner et al. 2021. ROS and RNS resp…
Mark	Description
CHIP-seq	ChIP-seq results
RNA-Seq	RNA-seq results
LC-MS/MS	LC-MS/MS results
CHIP	binding sites located between positions −250 and +250 with respect to a transcription start site (TSS) determined by Sharma et al. 2010
ND	not detected in MS analysis
NA	insignificant change: FDR > 0.05
-0.885466	statistically significant change, but not meeting the fold change cut-off: FDR ⩽ 0.05; |log2FC| < 1
1.54326	significant change: FDR ⩽ 0.05; |log2FC| ⩾ 1
COG	Description of the category
A	RNA processing and modification
B	Chromatin structure and dynamics
C	Energy production and conversion
D	Cell cycle control, cell division, chromosome partitioning
E	Amino acid transport and metabolism
F	Nucleotide transport and metabolism
G	Carbohydrate transport and metabolism
H	Coenzyme transport and metabolism
I	Lipid transport and metabolism
J	Translation, ribosomal structure and biogenesis
K	Transcription
L	Replication, recombination and repair
M	Cell wall/membrane/envelope biogenesis
N	Cell motility
O	Posttranslational modification, protein turnover, chaperones
P	Inorganic ion transport and metabolism
Q	Secondary metabolites biosynthesis, transport and catabolism
R	General function prediction only
S	Function unknown
T	Signal transduction mechanisms
U	Intracellular trafficking, secretion, and vesicular transport
V	Defense mechanisms
W	Extracellular structures
X	Mobilome: prophages, transposons
Y	Nuclear structure
Z	Cytoskeleton

### Sheet: ROS and RNS response
ROS and RNS response						ChIP-seq	RNA-Seq			LC-MS/MS
gene number	old locus tag	gene name	product	ROS/RNS*	COG		ΔHP1021-WT	WTS-WT	ΔHP1021S-ΔHP1021	ΔHP1021-WT	ΔHP1021S_60-ΔHP1021s	ΔHP1021S_120-ΔHP1021	WTS_60-WT	WTS_120-WT
HP_RS00670	HP0136	BCP	peroxiredoxin (bacteriferritin comigratory protein BCP)	ROS	O		NA	-0.68746	NA	NA	NA	NA	NA	NA
HP_RS00700	HP0142	mutY	adenine-specific DNA glycosylase (MutY)	ROS	L		NA	1.88844	NA	ND	ND	ND	ND	ND
HP_RS00755	HP0153	recA	recombinase RecA	ROS	L		-0.838676	-1.40389	NA	NA	NA	NA	NA	NA
HP_RS00805	HP0165	arsS	HAMP domain-containing histidine kinase ArsS	ROS	T		NA	1.49944	NA	NA	NA	NA	NA	NA
HP_RS00810	HP0166	arsR	acid response regulator transcription factorArsR	ROS	K		NA	NA	NA	NA	NA	0.109837	NA	NA
HP_RS01100	HP0224	msrB	peptide-methionine (R)-S-oxide reductase MsrB	ROS	O		NA	-0.997742	NA	0.385331	NA	-0.364665	NA	-0.421916
HP_RS01195	HP0243	dps	DNA starvation/stationary phase protectionprotein (NapA)	ROS	P		-1.07412	-2.81417	NA	0.525576	NA	-0.486278	NA	NA
HP_RS01915	HP0389	sodB	superoxide dismutase [Fe]	ROS	C		-0.775218	-2.94187	NA	0.41406	NA	NA	NA	NA
HP_RS01920	HP0390	tpx	thiol peroxidase	ROS	O		NA	-0.888141	NA	0.56323	NA	NA	NA	NA
HP_RS02880	HP0585	nth	endonuclease III	ROS	L		1.53962	NA	NA	3.14778	NA	1.11421	NA	NA
HP_RS03060	HP0621		endonuclease MutS2	ROS	L		NA	0.955492	NA	NA	NA	NA	NA	NA
HP_RS03105	HP0630	mdaB	NAD(P)H-dependent oxidoreductase	ROS	S		NA	-1.16729	NA	NA	NA	NA	NA	NA
HP_RS03220	HP0653	pfr	ferritin	ROS	P		-3.21219	-5.87005	-1.38843	1.54861	NA	-0.760927	NA	NA
HP_RS03795	HP0779	acnB	bifunctional aconitate hydratase2/2-methylisocitrate dehydratase	ROS	C		NA	NA	NA	NA	NA	NA	NA	NA
HP_RS04020	HP0824	trx2	thioredoxin	ROS	O		-0.901295	NA	NA	-0.307761	NA	NA	NA	NA
HP_RS04025	HP0825	trxR	thioredoxin-disulfide reductase	ROS	C		-0.892244	NA	NA	-0.384096	NA	NA	NA	-0.245182
HP_RS04075	HP0835	HU	HU family DNA-binding protein (Hup)	ROS	L		NA	NA	NA	NA	NA	NA	NA	NA
HP_RS04265	HP0874	kapA	twin-arginine translocation signaldomain-containing protein kapA	ROS	E		-2.78909	NA	NA	-1.33551	NA	NA	NA	NA
HP_RS04270	HP0875	katA	catalase katA	ROS	C	CHIP	-2.40879	-1.34112	NA	-1.12892	NA	NA	NA	NA
HP_RS04280	HP0877	ruvC	crossover junction endodeoxyribonuclease RuvC	ROS	L		NA	2.25965	NA	ND	ND	ND	ND	ND
HP_RS05045	HP1027	fur	ferric iron uptake transcriptional regulator	ROS	K		-1.01819	NA	NA	NA	NA	NA	NA	NA
HP_RS05125	HP1043	hsrA	response regulator-like transcription factorHsrA	ROS	K		NA	-0.895603	NA	NA	NA	NA	NA	NA
HP_RS07140	HP1442	CsrA	carbon storage regulator CsrA	ROS	J		NA	-0.794087	NA	0.294592	NA	NA	NA	NA
HP_RS07220	HP1458	trx1	thioredoxin family protein Trx1	ROS	C		NA	-1.61109	NA	NA	NA	-0.386518	NA	NA
HP_RS07235	HP1461	ccp	cytochrome-c peroxidase	ROS	C		-0.855163	-2.09732	NA	0.955662	NA	NA	NA	NA
HP_RS07735	HP1563	ahpC	peroxiredoxin AhpC	ROS	O		-1.57922	-0.771422	NA	-0.72911	NA	NA	NA	NA
HP_RS00080	HP0013	norA	MnmA/TRMU family protein	RNS	J		NA	NA	NA	-1.30893	NA	NA	NA	-0.139742
HP_RS03165	HP0642		NAD(P)H-dependent flavin oxidoreductase FrxA	RNS	C		NA	NA	NA	-1.28831	NA	NA	NA	NA
HP_RS06740	HP1364	crdS	copper-sensing histidine kinase CrdS	RNS	T		0.767031	1.47273	NA	ND	ND	ND	ND	ND
HP_RS06745	HP1365	crdR	copper response regulator transcription factorCrdR	RNS	T		NA	1.19077	NA	-0.570895	NA	NA	NA	NA
HP_RS06910	HP1399	rocF	arginase	RNS	E	CHIP	3.66603	0.815291	NA	4.35337	NA	NA	NA	NA
				ROS/RNS*	proteins involved in response to ROS or RNS
				ROS
				RNS

### Sheet: DNA uptake system
DNA uptake genes						ChIP-seq	RNA-Seq			LC-MS/MS
gene number	old locus tag	gene name	product	COG	Step*		ΔHP1021-WT	WTS-WT	ΔHP1021S-ΔHP1021	ΔHP1021-WT	ΔHP1021S_60-ΔHP1021s	ΔHP1021S_120-ΔHP1021	WTS_60-WT	WTS_120-WT
HP_RS00090	HP0015	ComB2	TrbC/VirB2 family protein		1	CHIP	2.54996	2.50167	NA	ND	ND	ND	ND	ND
HP_RS00095	HP0016	ComB3	hypothetical protein	"-"	1		2.63947	2.7654	NA	ND	ND	ND	ND	ND
HP_RS00100	HP0017	comB4	VirB4 family type IV secretion/conjugal transferATPase	U	1		2.223	2.74581	NA	NA	NA	NA	NA	NA
HP_RS00200	HP0037	comB6	P-type conjugative transfer protein TrbL	U	1		NA	NA	NA	NA	NA	NA	NA	NA
HP_RS00210	HP0038	comB8	virB8 family protein	U	1	CHIP$	2.8056	2.23366	NA	NA	NA	NA	NA	NA
HP_RS00215	HP0040	comB9	TrbG/VirB9 family P-type conjugative transferprotein	U	1		1.80878	1.77707	NA	NA	NA	NA	NA	NA
HP_RS00220	HP0041	comB10	DNA type IV secretion system protein ComB10	U	1		2.41095	2.01495	NA	ND	ND	ND	ND	ND
HP_RS06725	HP1361	comEC	ComEC/Rec2 family competence protein	S	2		NA	NA	NA	ND	ND	ND	ND	ND
HP_RS07035	HP1421	comB11	type II/IV secretion system ATPase subunit	N	2		NA	NA	NA	ND	ND	ND	ND	ND
HP_RS07295	HP1473	comFC	ComF family protein	S	2		NA	NA	NA	NA	NA	NA	NA	NA
HP_RS07555	HP1527	comH	comH	"-"	2	CHIP^	0.936354	NA	NA	-0.372763	NA	NA	NA	-0.423725
					*Step	DNA uptake step
					1	from the environment to the periplasm
					2	from the periplasm to the cytoplasm
					CHIP$	the binding site is not presented in the Tab. S2 because the site does not meet +/- 250 bp criteria from TSS determined by Sharma et al., possibly due to the difference between N6 and 26695 strains
					CHIP^	the promoter region of comH overlaps with the oriC2 subregion

### Sheet: Glucose metabolism
Glucose metabolism				Pathway*					ChIP-seq	RNA-Seq			LC-MS/MS
gene number	old locus tag	gene name	product	Gly/Glu	PPP	ED	PRPP	COG		ΔHP1021-WT	WTS-WT	ΔHP1021S-ΔHP1021	ΔHP1021-WT	ΔHP1021S_60-ΔHP1021s	ΔHP1021S_120-ΔHP1021	WTS_60-WT	WTS_120-WT
HP_RS00615	HP0121	ppsA	pyruvate, water dikinase					H		-0.891821	-1.23752	NA	NA	NA	NA	NA	NA
HP_RS00760	HP0154	eno	phosphopyruvate hydratase					G		-1.08459	-1.24784	NA	NA	NA	NA	NA	NA
HP_RS00860	HP0176		class II fructose-1,6-bisphosphate aldolase					G		NA	NA	NA	NA	NA	NA	NA	NA
HP_RS00945	HP0194		triose-phosphate isomerase					G		NA	-0.898855	NA	NA	NA	NA	NA	NA
HP_RS02825	HP0574	rpiB	ribose 5-phosphate isomerase B					G		1.32037	NA	NA	1.88058	NA	NA	NA	NA
HP_RS02905	HP0589		2-oxoglutarate synthase subunit alpha					C		-0.935498	NA	NA	-0.743747	NA	NA	NA	-0.273378
HP_RS02910	HP0590		2-oxoglutarate ferredoxin oxidoreductase subunitbeta					C		-1.26668	NA	NA	-0.619457	NA	NA	NA	NA
HP_RS03610	HP0742		ribose-phosphate pyrophosphokinase					F		NA	NA	NA	NA	NA	NA	NA	NA
HP_RS04490	HP0921	gap	type I glyceraldehyde-3-phosphate dehydrogenase					G		NA	NA	NA	NA	NA	NA	NA	NA
HP_RS04765	HP0974		2,3-bisphosphoglycerate-independentphosphoglycerate mutase					G		NA	NA	NA	NA	NA	NA	NA	NA
HP_RS05135	HP1045	acs	acetate--CoA ligase					F		NA	-0.782567	NA	NA	NA	NA	NA	NA
HP_RS05350	HP1088	tkt	transketolase					G		NA	NA	NA	NA	NA	NA	NA	NA
HP_RS05395	HP1099		bifunctional 4-hydroxy-2-oxoglutaratealdolase/2-dehydro-3-deoxy-phosphogluconate aldolase					G		-1.70857	-2.19471	NA	NA	NA	NA	NA	NA
HP_RS05400	HP1100	edd	phosphogluconate dehydratase					E		-1.13123	-0.977441	NA	-0.372693	NA	NA	NA	NA
HP_RS05405	HP1101		glucose-6-phosphate dehydrogenase					G		-1.00866	NA	NA	-0.725219	NA	NA	NA	NA
HP_RS05410	HP1102	pgl	6-phosphogluconolactonase					G		-0.685692	NA	NA	-0.743839	NA	NA	NA	NA
HP_RS05415	HP1103		glucokinase					F		NA	NA	NA	-0.705621	NA	NA	NA	NA
HP_RS05420	HP1104		NAD(P)-dependent alcohol dehydrogenase					C		-1.54196	-1.50797	NA	-1.12939	NA	NA	NA	NA
HP_RS05440	HP1108		pyruvate flavodoxin oxidoreductase subunitgamma					C		-1.40742	-1.72016	NA	0.285673	NA	NA	NA	NA
HP_RS05445	HP1109		4Fe-4S binding protein					C		-1.13637	-1.69368	NA	0.422136	NA	NA	NA	NA
HP_RS05450	HP1110		2-oxoacid:ferredoxin oxidoreductase subunitalpha					C		NA	-1.42054	NA	0.250151	NA	NA	NA	NA
HP_RS05455	HP1111		thiamine pyrophosphate-dependent enzyme					C		NA	-1.53509	NA	0.461369	NA	NA	NA	NA
HP_RS05730	HP1166	pgi	glucose-6-phosphate isomerase					G		NA	-1.77012	NA	0.310977	NA	NA	NA	NA
HP_RS05790	HP1179		phosphopentomutase					F		NA	-1.2842	NA	1.45538	NA	NA	NA	NA
HP_RS06290	HP1275		phosphomannomutase/phosphoglucomutase					G		1.65018	NA	NA	NA	NA	NA	NA	NA
HP_RS06640	HP1345		phosphoglycerate kinase					F		NA	-0.97336	NA	0.0987298	NA	NA	NA	NA
HP_RS06645	HP1346	gap	type I glyceraldehyde-3-phosphate dehydrogenase					G		NA	NA	NA	NA	NA	NA	NA	NA
HP_RS06840	HP1385		class 1 fructose-bisphosphatase					G		NA	-1.25224	NA	-0.104612	NA	NA	NA	NA
HP_RS06845	HP1386	rpe	ribulose-phosphate 3-epimerase					G		NA	NA	NA	NA	NA	NA	NA	NA
HP_RS07405	HP1495	tal	transaldolase					H		NA	-0.882061	NA	0.179769	NA	NA	NA	NA
				*Pathway	Genes of a particular pathway
				Gly/Glu	Glycolysis/gluconeogenesis
				PPP	Pentose phosphate pathway
				ED	Entner-Doudoroff patway
				PRPP	5-Phospho-alpha-D-ribose 1-diphosphat (PRPP) biosynthesis

### Sheet: TCA
Tricarboxylic acids cycle (TCA cycle)						ChIP-seq	RNA-Seq			LC-MS/MS
gene number	old locus tag	gene name	product	Complexes*	COG		ΔHP1021-WT	WTS-WT	ΔHP1021S-ΔHP1021	ΔHP1021-WT	ΔHP1021S_60-ΔHP1021s	ΔHP1021S_120-ΔHP1021	WTS_60-WT	WTS_120-WT
HP_RS00145	HP0026		citrate synthase		H		-1.15273	NA	NA	-0.677117	NA	NA	NA	NA
HP_RS00150	HP0027	icd	isocitrate dehydrogenase (NADP(+))		C		NA	-0.977331	NA	NA	NA	NA	NA	NA
HP_RS00435	HP0086	mqo	FAD-dependent oxidoreductase		C		NA	NA	NA	0.0939048	NA	NA	NA	NA
HP_RS00930	HP0191		fumarate reductase iron-sulfur subunit	FRD	C		NA	NA	NA	NA	NA	NA	NA	NA
HP_RS00935	HP0192		fumarate reductase flavoprotein subunit	FRD	C		NA	-0.950962	NA	-0.158897	NA	NA	NA	NA
HP_RS00940	HP0193		fumarate reductase cytochrome b subunit	FRD	C		-0.775044	-0.70453	NA	NA	NA	NA	NA	NA
HP_RS02900	HP0588		4Fe-4S dicluster domain-containing protein	OFOR	C		NA	NA	NA	NA	NA	NA	NA	NA
HP_RS02905	HP0589		2-oxoglutarate synthase subunit alpha	OFOR	C		-0.935498	NA	NA	-0.743747	NA	NA	NA	-0.273378
HP_RS02910	HP0590		2-oxoglutarate ferredoxin oxidoreductase subunitbeta	OFOR	C		-1.26668	NA	NA	-0.619457	NA	NA	NA	NA
HP_RS02915	HP0591		2-oxoacid:acceptor oxidoreductase familyprotein	OFOR	C		-1.46266	-1.07976	NA	-0.955764	NA	NA	NA	NA
HP_RS03795	HP0779	acnB	bifunctional aconitate hydratase2/2-methylisocitrate dehydratase		C		NA	NA	NA	NA	NA	NA	NA	NA
HP_RS05440	HP1108		pyruvate flavodoxin oxidoreductase subunitgamma	PFOR	C		-1.40742	-1.72016	NA	0.285673	NA	NA	NA	NA
HP_RS05445	HP1109		4Fe-4S binding protein	PFOR	C		-1.13637	-1.69368	NA	0.422136	NA	NA	NA	NA
HP_RS05450	HP1110		2-oxoacid:ferredoxin oxidoreductase subunitalpha	PFOR	C		NA	-1.42054	NA	0.250151	NA	NA	NA	NA
HP_RS05455	HP1111		thiamine pyrophosphate-dependent enzyme	PFOR	C		NA	-1.53509	NA	0.461369	NA	NA	NA	NA
HP_RS06540	HP1325	fumC	class II fumarate hydratase		C		-1.2174	-1.09269	NA	-0.762299	NA	NA	NA	NA
HP_RS03380	HP0691		succinyl-CoA--3-ketoacid CoA transferase subunitA	SCOT	I		-3.19826	NA	NA	-3.50922	NA	NA	NA	NA
HP_RS03385	HP0692		succinyl-CoA--3-ketoacid CoA transferase subunitB	SCOT	I		-2.85885	NA	NA	-3.23394	NA	NA	NA	-0.327595
				*Complexes	enyzmatic complexes
				FRD	fumarate reductase
				OFOR	2-oxoacid:ferredoxin oxidoreductase
				PFOR	Pyruvate:ferredoxin oxidoreductase
				SCOT	Succinyl-CoA:3-ketoacid CoA transferase

### Sheet: rRNA and tRNA
tRNA and rRNA						ChIP-seq	RNA-Seq			LC-MS/MS
gene number	old locus tag	gene name	product	rRNA/tRNA*	COG		ΔHP1021-WT	WTS-WT	ΔHP1021S-ΔHP1021	ΔHP1021-WT	ΔHP1021S_60-ΔHP1021s	ΔHP1021S_120-ΔHP1021	WTS_60-WT	WTS_120-WT
HP_RS00035	HPt01		NA	tRNA			NA	2.2413	NA	ND	ND	ND	ND	ND
HP_RS00040	HPt02		NA	tRNA			1.96169	3.32804	NA	ND	ND	ND	ND	ND
HP_RS00045	HPt03		NA	tRNA			2.21163	3.25023	NA	ND	ND	ND	ND	ND
HP_RS00050	HPt04		NA	tRNA			2.29766	3.14447	NA	ND	ND	ND	ND	ND
HP_RS00055	HPt05		NA	tRNA		CHIP	2.42613	3.24112	NA	ND	ND	ND	ND	ND
HP_RS00375	HPt06		NA	tRNA		CHIP	1.53361	2.11375	NA	ND	ND	ND	ND	ND
HP_RS00460	HPt07		NA	tRNA		CHIP	NA	NA	NA	ND	ND	ND	ND	ND
HP_RS01120	HPt08		NA	tRNA			1.9261	NA	NA	ND	ND	ND	ND	ND
HP_RS01240	HPt09		NA	tRNA			NA	NA	NA	ND	ND	ND	ND	ND
HP_RS01625	HPt10		NA	tRNA			NA	1.24329	NA	ND	ND	ND	ND	ND
HP_RS01760	HPt11		NA	tRNA			1.38227	3.68227	NA	ND	ND	ND	ND	ND
HP_RS01765	HPt12		NA	tRNA		CHIP	1.52095	3.17678	NA	ND	ND	ND	ND	ND
HP_RS01795	HPt13		NA	tRNA		CHIP	1.26986	2.36211	NA	ND	ND	ND	ND	ND
HP_RS02025	HPt14		NA	tRNA			1.66713	2.09794	NA	ND	ND	ND	ND	ND
HP_RS02030	HPt15		NA	tRNA		CHIP	1.58392	2.2286	NA	ND	ND	ND	ND	ND
HP_RS02035	HPt16		NA	tRNA			1.4967	2.58245	NA	ND	ND	ND	ND	ND
HP_RS02040	HPt17		NA	tRNA			1.61905	3.08467	NA	ND	ND	ND	ND	ND
HP_RS02120	HPr01		NA	rRNA			NA	NA	NA	ND	ND	ND	ND	ND
HP_RS02125	HPr02		NA	rRNA			1.37679	2.59457	NA	ND	ND	ND	ND	ND
HP_RS03615	HPt18		NA	tRNA			NA	NA	NA	ND	ND	ND	ND	ND
HP_RS04080	HPt19		NA	tRNA			NA	NA	NA	ND	ND	ND	ND	ND
HP_RS04375	HPt20		NA	tRNA			1.84548	2.07856	NA	ND	ND	ND	ND	ND
HP_RS04380	HPt21		NA	tRNA			1.85024	2.02337	NA	ND	ND	ND	ND	ND
HP_RS04605	HPt22		NA	tRNA		CHIP	NA	1.94726	NA	ND	ND	ND	ND	ND
HP_RS04615	HPt23		NA	tRNA			2.04449	3.51334	NA	ND	ND	ND	ND	ND
HP_RS04620	HPt24		NA	tRNA			2.01396	3.77793	NA	ND	ND	ND	ND	ND
HP_RS04625	HPt25		NA	tRNA			NA	2.98994	NA	ND	ND	ND	ND	ND
HP_RS04960	HPt26		NA	tRNA			NA	3.30926	NA	ND	ND	ND	ND	ND
HP_RS05240	HPt27		NA	tRNA			0.913637	1.28235	NA	ND	ND	ND	ND	ND
HP_RS05625	HPr04		NA	rRNA		CHIP	NA	NA	NA	ND	ND	ND	ND	ND
HP_RS05920	HPt29		NA	tRNA			NA	1.73777	NA	ND	ND	ND	ND	ND
HP_RS05935	HPt30		NA	tRNA			NA	NA	NA	ND	ND	ND	ND	ND
HP_RS05940	HPt31		NA	tRNA			1.91349	3.26293	NA	ND	ND	ND	ND	ND
HP_RS05945	HPt32		NA	tRNA			2.03278	3.37313	NA	ND	ND	ND	ND	ND
HP_RS05950	HPt33		NA	tRNA			2.65398	3.71601	NA	ND	ND	ND	ND	ND
HP_RS05980	HPt34		NA	tRNA			NA	2.51198	NA	ND	ND	ND	ND	ND
HP_RS05985	HPt35		NA	tRNA		CHIP	NA	0.991156	NA	ND	ND	ND	ND	ND
HP_RS06955	HPr05		NA	rRNA			1.72103	3.23903	NA	ND	ND	ND	ND	ND
HP_RS06960	HPr06		NA	rRNA			NA	NA	NA	ND	ND	ND	ND	ND
HP_RS07125	HPr07		NA	rRNA			NA	NA	NA	ND	ND	ND	ND	ND
HP_RS07550	HPt36		NA	tRNA		CHIP	1.59381	NA	NA	ND	ND	ND	ND	ND
				*rRNA/tRNA	RNA type
				tRNA
				rRNA
